# Oral cannabidiol administration in mice during pregnancy and lactation affects early postnatal body weight, fasting glucose, ingestive behavior, anxiety- and obsessive compulsive-like behaviors, and long-term object-memory in adult offspring in a sex-dependent manner

**DOI:** 10.1101/2024.07.10.602955

**Authors:** Martina Krakora Compagno, Claudia Rose Silver, Alexis Cox-Holmes, Kari B. Basso, Caroline Bishop, Amber Michal Bernstein, Aidan Carley, Joshua Cazorla, Jenna Claydon, Ashleigh Crane, Chloe Crespi, Emma Curley, Tyla Dolezel, Ezabelle Franck, Katie Heiden, Carley Marie Huffstetler, Ashley M. Loeven, Camilla Ann May, Nicholas Maykut, Alejandro Narvarez, Franklin A. Pacheco, Olivia Turner, Debra Ann Fadool

## Abstract

**Rationale:** The consequences of perinatal cannabidiol (CBD) exposure are severely understudied, but are important, given its widespread use and believed safety as a natural supplement.

**Objective:** The objective of this study was to test the health, metabolic, and behavioral consequences of perinatal CBD exposure on dams and their offspring raised to adult.

**Methods:** Primiparous female C57BL/6J mice were orally administered 100 mg/kg CBD in strawberry jam to expose offspring during gestation, lactation, or both using a cross-fostering design. Adult offspring were metabolically profiled using indirect calorimetry and intraperitoneal glucose tolerance testing. Adults were behaviorally phenotyped, video recorded, and mouse position tracked using DeepLabCut.

**Results:** CBD was detected in maternal plasma using LC-MS 10-min post consumption (34.2 ± 1.7 ng/ul) and peaked within 30 min (371.0 ± 34.0 ng/ul). Fetal exposure to CBD significantly decreased survival of the pups, and decreased male postnatal development, but did not alter litter size, maternal body weight or pup birth weight. We observed many sex-dependent effects of perinatal CBD exposure. Exposure to CBD during gestation and lactation increased meal size, caloric intake, and respiratory exchange ratio for adult male offspring, while exposure during lactation decreased fasting glucose, but had no effect on clearance. Adult female offspring exposed to CBD during lactation showed increased drink size. Perinatal CBD exposure increased obsessive compulsive- and decreased anxiety-like behaviors (marble burying, light-dark box, elevated-plus maze) in female mice, decreased long-term object memory in male mice, and had no effect on attention tasks for either sex.

**Conclusions:** We conclude that orally-administered CBD during pregnancy affects behavior and metabolism in a sex-dependent manner, and mice are differentially sensitive to exposure during gestation vs. lactation, or both. Because long-term changes are observed following perinatal exposure to the drug, and exposure significantly decreases survival to weaning, more research during development is warranted.

**Graphical Abstract:** 

**HIGHLIGHTS:**

- Mice can be trained to orally consume CBD using strawberry jam as the vehicle.
- CBD administration to pregnant dams decreases pup survival to weaning age without significantly affecting maternal behavior.
- Perinatal CBD exposure decreases developmental body weight in males.
- Gestational or lactational CBD increases the respiratory exchange ratio (RER), increases mean meal and drink size, and reduces fasting glucose in a sex-dependent manner.
- CBD increases obsessive-compulsive like behavior in adult offspring, which could be eliminated in females by cross-fostering to a drug-free dam.
- Perinatal CBD selectively decreases anxiety-like behavior in females and decreases long-term object memory in males.
