## Supplemental Table 1 for "Oral cannabidiol administration in mice during pregnancy and lactation affects early postnatal body weight, fasting glucose, ingestive behavior, anxiety- and obsessive compulsive-like behaviors, and long-term object-memory in adult offspring in a sex-dependent manner"

### Sheet: Statistical Summary Table
Statistical Summary Document
Manuscript Title: Oral cannabidiol administration in mice during pregnancy and lactation affects early postnatal body weight, fasting glucose, ingestive behavior, anxiety- and obsessive compulsive-like behaviors, and long-term object-memory in adult offspring in a sex-dependent manner
Authors: Martina Krakora Compagnoa+, Claudia Rose Silverb+, Alexis Cox-Holmesc+, Kari B. Bassoe, Caroline Bishopc, Amber Michal Bernsteinc, Aidan Carleyc, Joshua Cazorlac, Jenna Claydonc, Ashleigh Cranec, Chloe Crespic, Emma Curleyc, Tyla Dolezelc,d, Ezabelle Franckc,d, Katie Heidene, Carley Marie Huffstetlerc, Ashley M. Loevenc, Camilla Ann Mayc, Nicholas Maykutc, Alejandro Narvarezc,d, Frank Pa…
Animal model used, if applicable:	Mouse
Underlying hypothesis:	CBD has untested affects on perinatal development that may persist to adult
Definitions of ‘n’: for all experimental questions, n is defined as the number of individual mice
Statistical summary table:
Experimental question number	Finding/ conclusion	Experimental location/variable	Mean value	Standard Deviation	n	Exact P value	Figure/table in which data are presented	Units	Data comparisons	Statistical test	Any other experimental factors	Comments
Multiple tests of the same question are shown in different rows		e.g. cortex vs cerebellum or genotype	(or other summary statistic)	(SD)	(value)	If P is considered significant against a stated confidence limit, authors may indicate this in bold.The exact value must be stated unless P is less than 0.0001, in which case < is permitted.			e.g. WT vs KO		e.g. subjects’ age or sex	e.g. observation
1. Amount of time it takes adult female mice to orally consume jam during a five day acclimation period?	Adult female mice orally consumed jam significantly faster with consecutive trials	Day 1	38.44	21.28	56	< 0.0001	Fig 2B	Time (min)	across day of trial	1-way ANOVA with Tukey's multiple comparison
		Day 2	20.66	21.5	56						female
		Day 3	11.14	17.38	56						3 month
		Day 4	5.85	11.22	56
		Day 5	4.35	8.58	54
2. Amount of time taken by adult female mice to approach the first pup across 3 consecutive days?	Adult female mice became slightly faster at approaching the first pup across all treatment groups	Jam (p5)	16	16.29	6	0.6047 (day x treatment interaction)	Fig 3B	1st latency (s)	across treatment groups x age	2-way ANOVA with Tukey's multiple comparison
		CBD Drug (p5)	13.2	13.23	10
		Jam to CBD (p5)	14.14	7.84	7
		CBD to Jam (p5)	5.4	2.6	5
		Jam (p6)	11	11.04	7
		CBD Drug (p6)	7	5.22	10
		Jam to CBD (p6)	11	12.47	7
		CBD to Jam (p6)	8.66	7.71	6
		Jam (p7)	4.85	6.41	7
		CBD Drug (p7)	5.4	3.5	10
		Jam to CBD (p7)	4.85	2.96	7
		CBD to Jam (p7)	5.66	4.17	6
3. Amount of time taken by adult female mice to retrieve all pups back to nest across 3 consecutive days?	Adult female mice took the same time to complete their pup retrieval regardless of treatment group	Jam (p5)	220	186.88	7	0.9217 (day x treatment interaction)	Fig 3C	Retrieval completion (s)	across treatment groups x age	2-way ANOVA with Tukey's multiple comparison
		CBD Drug (p5)	201.6	167.98	10
		Jam to CBD (p5)	270.28	208.67	7
		CBD to Jam (p5)	305.66	210.27	6
		Jam (p6)	177.28	181.74	7
		CBD Drug(p6)	163.4	164.97	10
		Jam to CBD (p6)	93	51.67	7
		CBD to Jam (p6)	200.5	180.67	6
		Jam (p7)	157.28	175.32	7
		CBD Drug (p7)	192.3	221.82	7
		Jam to CBD (p7)	214.42	256.99	10
		CBD to Jam (p7)	246.16	273.27	6
4. Maternal body weight gain by adult female mice following exposure to oral jam consumption?	Adult female mice exposed to oral jam consumption weigh more at gestation day 20	Jam (day 0)	22.57	3.42	17	0.0478 (drug x day interaction)	Fig 4A	g	across treatment groups x day	Mixed-effects with Bonferroni's multiple comparison
		CBD Drug (day 0)	23.71	2.9	7
		Jam (day 1)	22.93	3.19	19
		CBD Drug (day 1)	23.31	2.3	8
		Jam (day 8)	23.85	3.12	18
		CBD Drug (day 8)	25.19	2.82	8
		Jam (day 15)	29.42	3.96	19
		CBD Drug (day 15)	30.81	3.5	8
		Jam (day 20)	33.47	5.44	12
		CBD Drug (day 20)	38.13	6.42	6
5. Gestation length across different treatment groups?	No significant difference across treatment groups	Jam	21.57	1.39	26	0.7553	Fig 4B	days	Jam vs. CBD	Student's t-test
		CBD Drug	21.73	2.33	38
6. Litter size across different treatment groups?	No significant difference across treatment groups	Jam	7.39	2.17	33	0.9635	Fig 4C	# of pups	Jam vs. CBD	Student's t-test
		CBD Drug	7.36	2.46	38
7. Percentage of litter death before reaching weaning age?	Pups exposed to CBD during gestation had a significantly higher death rate compared to control pups	Jam	8.08	8.76	13	0.0395	Fig 5A	% mortality	across treatment groups	Kruskal-Wallis with Dunn's multiple comparison
		CBD Drug	37.88	35.46	18
		Jam to CBD	15.91	13.95	7
		CBD to Jam	37.9	38.69	9
8. Female pup bodyweight changes following perinatal exposure to CBD?	Female pups exposed to CBD during gestation have significantly higher weight than female pups exposed to CBD during lactation, at p10	Jam (p1)	1.35	0.13	20	0.1191 (age x drug interaction)	Fig 5B	g	across treatment groups x age	2-way ANOVA with Bonferroni's multiple comparison
		CBD Drug (p1)	1.33	0.12	32
		Jam to CBD (p1)	1.35	0.14	28
		CBD to Jam (p1)	1.31	0.11	15
		Jam (p10)	4.79	0.64	20
		CBD Drug (p10)	4.65	0.4	32
		Jam to CBD (p10)	4.23	0.76	28
		CBD to Jam (p10)	4.99	0.68	15
		Jam (p21)	7.39	0.94	20
		CBD Drug (p21)	6.77	1.12	32
		Jam to CBD (p21)	6.9	0.81	28
		CBD to Jam (p21)	7.31	1.04	15
		Jam (p60)	20.35	3.03	20
		CBD Drug (p60)	19.36	2.07	32
		Jam to CBD (p60)	19.12	0.86	28
		CBD to Jam (p60)	19.46	1.15	15
9. Male pup bodyweight changes following perinatal exposure to CBD?	Male pups exposed to CBD during gestation and lactation had lower bodyweights at p10. In addition, male pups exposed to CBD during lactation but not gestation had lower bodyweights compared to their jam counterpart, this difference was observed at p10, p21, and p60	Jam (p1)	1.41	0.15	17	0.0021 (age x drug interaction)	Fig 5C	g	across treatment groups x age	2-way ANOVA with Bonferroni's multiple comparison
		CBD Drug (p1)	1.33	0.11	22
		Jam to CBD (p1)	1.33	0.16	18
		CBD to Jam (p1)	1.3	0.11	25
		Jam (p10)	5.26	0.65	17
		CBD Drug (p10)	4.51	0.56	22
		Jam to CBD (p10)	4.21	0.98	18
		CBD to Jam (p10)	5.15	0.72	25
		Jam (p21)	8.3	0.95	17
		CBD Drug (p21)	7.19	1.08	22
		Jam to CBD (p21)	6.7	1.03	18
		CBD to Jam (p21)	7.72	1.06	25
		Jam (p60)	24.3	1.88	17
		CBD Drug (p60)	23.66	2.4	22
		Jam to CBD (p60)	22.33	1.92	18
		CBD to Jam (p60)	23.58	1.47	25
10. Fasting glucose changes in female adult mice following perinatal exposure to CBD?	No significant difference across treatment groups	Jam	105.61	21.38	9	0.1401	Fig 6A	mg/dL	across treatment groups	1-way ANOVA with Tukey's multiple comparison
		CBD Drug	94.15	10.58	13
		Jam to CBD	100.07	20.78	14
		CBD to Jam	111.77	17.1	9
11. Fasting glucose changes in male adult mice following perinatal exposure to CBD?	Adult male mice exposed to CBD only during lactation had lower fasting glucose levels	Jam	125.86	16.42	11	0.0135	Fig 6B	mg/dL	across treatment groups	1-way ANOVA with Tukey's multiple comparison
		CBD Drug	117.66	17.64	9
		Jam to CBD	106.75	14.45	8
		CBD to Jam	123.5	17.99	8
12. blood glucose changes in female adult mice following perinatal exposure to CBD?		Jam (10 minutes)	216.33	27.62	9	<0.0001 (treatment x time interaction)	Fig 6C	mg/dL	across treatment groups x minutes	Mixed-effects with Tukey's multiple comparison
		CBD Drug (10 minues)	241.92	47.59	14
		Jam to CBD (10 minutes)	223.71	79.28	14
		CBD to Jam (10 minutes)	230.44	26.01	9
		Jam (20 minutes)	307.66	28.6	9
		CBD Drug (20 minues)	325.28	74.01	14
		Jam to CBD (20 minutes)	262	95.98	14
		CBD to Jam (20 minutes)	343.22	31.26	9
		Jam (30 minutes)	315.11	37.12	9
		CBD Drug (30 minues)	327.23	46.93	13
		Jam to CBD (30 minutes)	264.92	91.72	14
		CBD to Jam (30 minutes)	335.22	26.42	9
		Jam (60 minutes)	274	77.2	9
		CBD Drug (60 minues)	215.53	35.29	13
		Jam to CBD (60 minutes)	213.64	50.47	14
		CBD to Jam (60 minutes)	223.78	41.62	9
		Jam (90 minutes)	230	57.97	9
		CBD Drug (90 minues)	161	33.72	13
		Jam to CBD (90 minutes)	164.28	46.89	14
		CBD to Jam (90 minutes)	164.66	31.65	9
		Jam (120 minutes)	168.5	16.36	8
		CBD Drug (120 minues)	151.69	16.98	13
		Jam to CBD (120 minutes)	153.07	41.79	14
		CBD to Jam (120 minutes)	136	21.43	9
13. Area under the curve changes in female adult mice following perinatal exposure to CBD?	No significant difference across treatment groups	Jam	15824.6	5020.43	7	0.2118	Fig 6D	iAUC	across treatment groups	1-way ANOVA with Tukey's multiple comparison
		CBD Drug	15950.9	3078.75	11
		Jam to CBD	12600.4	5742.25	13
		CBD to Jam	13081.4	2331.8	7
14. blood glucose changes in male adult mice following perinatal exposure to CBD?		Jam (10 minutes)	266	50.52	14	0.0470 (treatment x time interaction)	Fig 6E	mg/dL	across treatment groups x minutes	Mixed-effects with Tukey's multiple comparison
		CBD Drug (10 minues)	273.25	55.61	12
		Jam to CBD (10 minutes)	252.63	42.85	11
		CBD to Jam (10 minutes)	246.75	33.3	12
		Jam (20 minutes)	338.07	68.09	14
		CBD Drug (20 minues)	328.16	68.69	12
		Jam to CBD (20 minutes)	319.72	75.44	11
		CBD to Jam (20 minutes)	331.91	54.66	12
		Jam (30 minutes)	357	88.6	14
		CBD Drug (30 minues)	343.66	75.94	12
		Jam to CBD (30 minutes)	341.54	64.54	11
		CBD to Jam (30 minutes)	308.91	32.84	12
		Jam (60 minutes)	300.85	105.92	14
		CBD Drug (60 minues)	238.83	53.05	12
		Jam to CBD (60 minutes)	228.63	42.23	11
		CBD to Jam (60 minutes)	236.58	45.95	12
		Jam (90 minutes)	240.21	92.29	14
		CBD Drug (90 minues)	193.16	33.5	12
		Jam to CBD (90 minutes)	187.18	43.44	11
		CBD to Jam (90 minutes)	177.16	29.71	12
		Jam (120 minutes)	190.73	57.99	13
		CBD Drug (120 minues)	158.91	22.72	12
		Jam to CBD (120 minutes)	149.63	21.79	11
		CBD to Jam (120 minutes)	169.7	19.97	12
15. Area under the curve changes in male adult mice following perinatal exposure to CBD?	No significant difference across treatment groups	Jam	18154.3	8473.85	14	0.1005	Fig 6F	iAUC	across treatment groups	1-way ANOVA with Tukey's multiple comparison
		CBD Drug	14603.8	5173.86	12
		Jam to CBD	14926.8	4615.91	11
		CBD to Jam	12327.7	2966.45	12
16. Number of marbles buried by adult female mice following perinatal exposure to CBD?	Adult female mice exposed to CBD during lactation bury more marbles, indicating increased anxiety-like behavior	Jam	4.66	4.44	9	0.0164	Fig 10B	# of marbles	across treatment groups	1-way ANOVA with Tukey's multiple comparison
		CBD Drug	6.75	5.12	4
		Jam to CBD	5.28	3.4	7
		CBD to Jam	11.12	3.56	8
17. Number of marbles buried by adult male mice following perinatal exposure to CBD?	Adult male mice exposed to CBD during gestation but not lactation bury more marbles, indicating increased anxiety-like behavior	Jam	4	3.59	12	0.0027	Fig 10C	# of marbles	across treatment groups	1-way ANOVA with Tukey's multiple comparison
		CBD Drug	7.71	6.65	7
		Jam to CBD	13.57	5.06	7
		CBD to Jam	9.62	4.92	8
18. Amount of time spent by adult female mice in Light/Dark component following perinatal exposure to CBD?	Adult female mice exposed to CBD during gestation spent more time in the light compartment, indicating decreased anxiety-like behavior	Jam (light)	124.66	17.64	9	0.0047 (location x drug interaction)	Fig 11C	Time (s)	across treatment groups x compartment	2-way ANOVA with sidak's multiple comparison
		CBD Drug (light)	157.75	19.75	4
		Jam to CBD (light)	177.5	40.2	8
		CBD to Jam (light)	151.57	19.47	7
		Jam (dark)	175.33	17.64	9
		CBD Drug (dark)	142.25	19.75	4
		Jam to CBD (dark)	122.5	40.2	8
		CBD to Jam (dark)	148.42	19.47	7
19. Amount of time spent by adult male mice in Light/Dark component following perinatal exposure to CBD?	Adult male mice exposed to CBD did not show significant time spent in the light or dark compartment	Jam (light)	144.91	19.81	12	0.3851 (location x drug interaction)	Fig 11D	Time (s)	across treatment groups x compartment	2-way ANOVA with Sidak's multiple comparison
		CBD Drug (light)	158.14	22.9	7
		Jam to CBD (light)	156.5	19.8	8
		CBD to Jam (light)	160.42	21.27	7
		Jam (dark)	155.08	19.81	12
		CBD Drug (dark)	141.85	22.9	7
		Jam to CBD (dark)	143.5	19.8	8
		CBD to Jam (dark)	139.57	21.27	7
20. Amount of time spent by adult female mice in elevated plus maze following perinatal exposure to CBD?		Jam (open arms)	9.33	7.54	9	0.0169 (drug x arm interaction)	Fig 12C	Time (s)	across treatment groups x arm	2-way ANOVA with Bonferroni's multiple comparison
		CBD Drug (open arms)	25.2	17.63	10
		Jam to CBD (open arms)	27.07	19.45	14
		CBD to Jam (open arms)	23.1	16.45	10
		Jam (closed arms)	245.66	16.32	9
		CBD Drug (closed arms)	201.1	36.81	10
		Jam to CBD (closed arms)	217.35	39.31	14
		CBD to Jam (closed arms)	211	34.41	10
		Jam (center)	45	13.26	9
		CBD Drug(center)	73.7	28.7	10
		Jam to CBD (center)	51.14	26.66	14
		CBD to Jam (center)	64.7	28.17	10
21. Amount of time spent by adult male mice in elevated plus maze following perinatal exposure to CBD?		Jam (open arms)	18.83	19.74	12	0.1708 (drug x arm interaction)	Fig 12D	Time (s)	across treatment groups x arm	2-way ANOVA with Bonferroni's multiple comparison
		CBD Drug (open arms)	32	31.19	11
		Jam to CBD (open arms)	28.12	25.74	16
		CBD to Jam (open arms)	27.76	27.07	13
		Jam (closed arms)	236.83	23.33	12
		CBD Drug (closed arms)	202.54	44.01	11
		Jam to CBD (closed arms)	220.37	37.17	16
		CBD to Jam (closed arms)	215	37.48	13
		Jam (center)	44.33	14.3	12
		CBD Drug (center)	65.45	21.47	11
		Jam to CBD (center)	52.18	19.94	16
		CBD to Jam (center)	56.69	15.9	13
22. Number of transitions by adult female mice following perinatal exposure to CBD?	Adult female mice exposed to CBD during both gestation and lactation showed higher number of transitions	Jam	33	7.56	9	0.0231	Fig 12E	# of transitions	across treatment groups	1-way ANOVA with Bonferroni's multiple comparison
		CBD Drug	46.8	4.63	10
		Jam to CBD	36.78	11.42	14
		CBD to Jam	38.2	12.12	10
23. Number of transitions by adult male mice following perinatal exposure to CBD?	Adult male mice did not show any significant difference in the number of transitions across treatment groups	Jam	37.75	9.92	12	0.1411	Fig 12F	# of transitions	across treatment groups	1-way ANOVA with Bonferronis's multiple comparison
		CBD Drug	46.72	11.07	11
		Jam to CBD	37.6	11.04	16
		CBD to Jam	38.61	9.32	13
24. Short-term recognition index by adult female mice following perinatal exposure to CBD?	Adult female mice did not show any significant difference in their short-term recognition index across treatment groups	Jam	0.55	0.15	10	0.9211	Fig 13C	Recognition Index	across treatment groups	Kruskal-Wallis with Dunn's multiple comparison
		CBD Drug	0.56	0.11	14
		Jam to CBD	0.57	0.13	17
		CBD to Jam	0.55	0.09	13
25. Long-term recognition index by adult female mice following perinatal exposure to CBD?	Adult female mice did not show any significant difference in their long-term recognition index across treatment groups	Jam	0.51	0.06	11	0.4039	Fig 13D	Recognition Index	across treatment groups	Kruskal-Wallis with Dunn's multiple comparison
		CBD Drug	0.45	0.1	10
		Jam to CBD	0.55	0.14	13
		CBD to Jam	0.53	0.05	10
26. Short-term recognition index by adult male mice following perinatal exposure to CBD?	Adult male mice did not show any significant difference in their short-term recognition index across treatment groups	Jam	0.57	0.08	8	0.247	Fig 13E	Recognition Index	across treatment groups	Kruskal-Wallis with Dunn's multiple comparison
		CBD Drug	0.54	0.09	9
		Jam to CBD	0.58	0.1	14
		CBD to Jam	0.61	0.09	13
27. Long-term recognition index by adult male mice following perinatal exposure to CBD?	Adult male mice exposed to CBD during gestation and lactation showed reduced recognition index, indicationg reduced long-term meory	Jam	0.56	0.09	16	0.0123	Fig 13F	Recognition Index	across treatment groups	Kruskal-Wallis with Dunn's multiple comparison
		CBD Drug	0.43	0.11	11
		Jam to CBD	0.49	0.05	9
		CBD to Jam	0.58	0.17	9
28. ADHD-like behavior by female adult mice following perinatal exposure to CBD?	Adult female mice did not show ADHD-like behavior regardless of treatment group	Jam	0.62	0.17	9	0.7704	Fig 14B	Recognition Index	across treatment groups	Kruskal-Wallis with Dunn's multiple comparison
		CBD Drug	0.55	0.26	4
		Jam to CBD	0.52	0.23	8
		CBD to Jam	0.64	0.09	7
29. ADHD-like behavior by male adult mice following perinatal exposure to CBD?	Adult male mice did not show ADHD-like behavior regardless of treatment group	Jam	0.57	0.13	12	0.6181	Fig 14D	Recognition Index	across treatment groups	Kruskal-Wallis with Dunn's multiple comparison
		CBD Drug	0.49	0.1	5
		Jam to CBD	0.56	0.14	7
		CBD to Jam	0.59	0.1	7
