## Supplemental Table 2 for "Oral cannabidiol administration in mice during pregnancy and lactation affects early postnatal body weight, fasting glucose, ingestive behavior, anxiety- and obsessive compulsive-like behaviors, and long-term object-memory in adult offspring in a sex-dependent manner"

### Sheet: CLAMS Table
		A. Ingestive Behaviors									B. Metabolism/Locomotion
Sex	Light Cycle	Water Intake (g)	Drink Duration (s)	Number of Drinks	Average Drink Size (g)	Food Intake (g)	Average Meal Duration (s)	Number of Meals	Average Meal Size (g)	Caloric Intake (kcal)	Respiratory Exchange Ratio (RER)	Normalized O2 (ml/kg/min)	Locomotor Activity (# Beam Breaks)	Energy Expenditure (kcal/h)
Females	Light	No significant effect	No significant effect	No significant effect	Significant increase between Jam vs Jam to CBD	No significant effect	No significant effect	No significant effect	No significant effect	No significant effect	No significant effect	No significant effect	No significant effect	Significant effect between Jam vs CBD to Jam
		Jam = 0.87 ± 0.16 (13)	Jam = 26.06 ± 2.15 (12)	Jam = 5.99 ± 0.93 (12)	Jam = 0.11 ± 0.006 (11)	Jam = 1.57 ± 0.31 (12)	Jam = 90.96 ± 8.41 (13)	Jam = 13.80 ± 2.09 (13)	Jam = 0.1137 ± 0.01 (12)	Jam = 5.26 ± 1.03 (12)	Jam = 0.95 ± 0.026 (13)	Jam = 3238.69 ± 105.77 (13)	Jam = 12276.22 ± 1078.03 (12)	Jam = 0.35 ± 0.011 (14)
		CBD = 0.59 ± 0.07 (13)	CBD = 24.83 ± 2.30 (14)	CBD = 4.05 ± 0.53 (13)	CBD = 0.16 ± 0.017 (13)	CBD = 1.62 ± 0.19 (14)	CBD = 114.72 ± 7.91 (14)	CBD = 12.52 ± 0.99 (14)	CBD = 0.1249 ± 0.09 (14)	CBD = 5.43 ± 0.65 (14)	CBD = 0.93 ± 0.010 (14)	CBD = 3006.57 ± 171.96 (14)	CBD = 13509.64 ± 868.58 (14)	CBD = 0.31 ± 0.016 (15)
		Jam -> CBD = 0.81 ± 0.07 (14)	Jam -> CBD = 31.34 ± 2.50 (14)	Jam -> CBD = 5.55 ± 0.72 (14)	Jam -> CBD = 0.17 ± 0.016 (14)	Jam -> CBD = 1.52 ± 0.14 (14)	Jam -> CBD = 106.22 ± 7.17 (14)	Jam -> CBD = 13.52 ± 1.09 (14)	Jam -> CBD = 0.1077 ± 0.04 (13)	Jam -> CBD = 5.10 ± 0.47 (14)	Jam -> CBD = 0.94 ± 0.008 (14)	Jam -> CBD = 3316.45 ± 97.70 (13)	Jam -> CBD = 10370.92 ± 860.40 (14)	Jam -> CBD = 0.36 ± 0.007 (14)
		CBD -> Jam = 0.65 ± 0.08 (14)	CBD -> Jam = 24.88 ± 2.03 (14)	CBD -> Jam = 5.07 ± 0.66 (14)	CBD -> Jam = 0.12 ± 0.006 (13)	CBD -> Jam = 1.33 ± 0.20 (13)	CBD -> Jam = 108.99 ± 9.17 (14)	CBD -> Jam = 11.64 ± 1.19 (14)	CBD -> Jam = 0.1076 ± 0.09 (13)	CBD -> Jam = 4.44 ± 0.70 (13)	CBD -> Jam = 0.97 ± 0.027 (13)	CBD -> Jam = 2992.86 ± 161.28 (14)	CBD -> Jam = 11362.68 ± 966.17 (13)	CBD -> Jam = 0.31 ± 0.015 (15)
		One-way ANOVA	One-way ANOVA	One-way ANOVA	One-way ANOVA	One-way ANOVA	One-way ANOVA	One-way ANOVA	One-way ANOVA	One-way ANOVA	One-way ANOVA	One-way ANOVA	One-way ANOVA	One-way ANOVA
		p = 0.2006	p = 0.1365	p = 0.2823	p = 0.0084	p = 0.7816	p = 0.2200	p = 0.6779	p = 0.4468	p = 0.7816	p = 0.4189	p = 0.2688	p = 0.1086	p = 0.0184
		F(3, 50) = 1.602	F(3, 50) = 1.931	F(3, 49) = 1.308	F(3, 47) = 4.388	F(3, 49) = 0.3607	F(3, 50) = 1.523	F(3, 51) = 0.5089	F(3, 48) = 0.9028	F(3, 49) = 0.3607	F(3, 50) = 0.9602	F(3, 50) = 1.350	F(3, 49) = 2.129	F(3, 54) = 3.632
	Dark	No significant effect	No significant effect	No significant effect	Significant effect between Jam vs Jam to CBD / CBD vs Jam to CBD	No significant effect	No significant effect	No significant effect	No significant effect	No significant effect	No significant effect	No significant effect	No significant effect	No significant effect
		Jam = 2.59 ± 0.29 (12)	Jam = 34.71 ± 2.64 (12)	Jam = 22.66 ± 2.46 (13)	Jam = 0.11 ± 0.005 (11)	Jam = 5.36 ± 0.39 (13)	Jam = 103.21 ± 8.24 (13)	Jam = 36.05 ± 3.72 (13)	Jam = 0.13 ± 0.007 (11)	Jam = 16.22 ± 0.66 (11)	Jam = 1.01 ± 0.03 (13)	Jam = 3927.61 ± 142.43 (13)	Jam = 40371.38 ± 4678.38 (13)	Jam = 0.44 ± 0.03 (13)
		CBD = 2.55 ± 0.35 (13)	CBD = 29.45 ± 3.27 (14)	CBD = 20.64 ± 2.96 (14)	CBD = 0.12 ± 0.005 (13)	CBD = 4.87 ± 0.51 (14)	CBD = 100.34 ± 6.19 (14)	CBD = 38.33 ± 2.36 (14)	CBD = 0.13 ± 0.009 (14)	CBD = 16.30 ± 1.70 (14)	CBD = 0.99 ± 0.01 (14)	CBD = 3724.85 ± 237.31 (14)	CBD = 47317.81 ± 5805.10 (14)	CBD = 0.39 ± 0.02 (14)
		Jam -> CBD = 2.20 ± 0.12 (13)	Jam -> CBD = 33.65 ± 2.86 (14)	Jam -> CBD = 17.92 ± 2.07 (14)	Jam -> CBD = 0.15 ± 0.011 (14)	Jam -> CBD = 4.46 ± 0.33 (14)	Jam -> CBD = 105.22 ± 6.37 (14)	Jam -> CBD = 34.70 ± 2.30 (14)	Jam -> CBD = 0.14 ± 0.013 (14)	Jam -> CBD = 14.93 ± 1.11 (14)	Jam -> CBD = 0.98 ± 0.008 (14)	Jam -> CBD = 4016.44 ± 99.26 (13)	Jam -> CBD = 39324.87 ± 4806.30 (14)	Jam -> CBD = 0.45 ± 0.01 (13)
		CBD -> Jam = 2.13 ± 0.18 (14)	CBD -> Jam = 25.94 ± 1.78 (14)	CBD -> Jam = 17.96 ± 1.73 (14)	CBD -> Jam = 0.12 ± 0.007 (14)	CBD -> Jam = 4.50 ± 0.63 (13)	CBD -> Jam = 87.47 ± 5.92 (13)	CBD -> Jam = 32.35 ± 3.02 (14)	CBD -> Jam = 0.13 ± 0.010 (13)	CBD -> Jam = 15.07 ± 2.10 (13)	CBD -> Jam = 1.07 ± 0.04 (14)	CBD -> Jam = 3700.15 ± 196.51 (14)	CBD -> Jam = 38990.45 ± 4248.10 (13)	CBD -> Jam = 0.39 ± 0.02 (14)
		One-way ANOVA	One-way ANOVA	One-way ANOVA	One-way ANOVA	One-way ANOVA	One-way ANOVA	One-way ANOVA	One-way ANOVA	One-way ANOVA	One-way ANOVA	One-way ANOVA	One-way ANOVA	One-way ANOVA
		p = 0.4413	p = 0.0989	p = 0.4299	p = 0.0123	p = 0.5206	p = 0.2584	p = 0.5152	p = 0.8471	p = 0.8765	p = 0.0816	p = 0.5386	p = 0.5915	p = 0.0984
		F(3, 48) = 0.9138	F(3, 50) = 2.206	F(3, 51) = 0.9366	F(3, 48) = 4.035	F(3, 50) = 0.7623	F(3, 50) = 1.384	F(3, 51) = 0.7716	F(3, 48) = 0.2695	F(3, 48) = 0.2279	F(3, 51) = 2.367	F(3, 50) = 0.7306	F(3, 50) = 0.6421	F(3, 50) = 2.210
Males	Light	No significant effect	No significant effect	No significant effect	No significant effect	No significant effect	No significant effect	No significant effect	No significant effect	No significant effect	No significant effect	No significant effect	Significant effect across treatments	No significant effect
		Jam = 0.51 ± 0.04 (11)	Jam = 27.29 ± 3.21 (11)	Jam = 3.86 ± 0.61 (11)	Jam = 0.14 ± 0.02 (10)	Jam = 1.82 ± 0.37 (10)	Jam = 99.68 ± 11.40 (11)	Jam = 11.60 ± 1.40 (10)	Jam = 0.13 ± 0.01 (10)	Jam = 6.09 ± 1.24 (10)	Jam = 0.90 ± 0.01 (11)	Jam = 2822.40 ± 54.59 (11)	Jam = 10979.95 ± 15.74.6 (11)	Jam = 0.36 ± 0.006 (11)
		CBD = 0.58 ± 0.08 (12)	CBD = 23.46 ± 2.31 (12)	CBD = 3.62 ± 0.53 (12)	CBD = 0.17 ± 0.02 (12)	CBD = 1.35 ± 0.20 (11)	CBD = 103.10 ± 9.25 (14)	CBD = 10.03 ± 0.73 (13)	CBD = 0.12 ± 0.009 (11)	CBD = 4.51 ± 0.66 (11)	CBD = 0.96 ± 0.03 (12)	CBD = 2619.18 ± 188.27 (13)	CBD = 9233.25 ± 927.46 (12)	CBD = 0.33 ± 0.02 (13)
		Jam -> CBD = 0.76 ± 0.09 (14)	Jam -> CBD = 27.69 ± 2.70 (13)	Jam -> CBD = 5.76 ± 0.90 (14)	Jam -> CBD = 0.17 ± 0.02 (14)	Jam -> CBD = 1.49 ± 0.11 (13)	Jam -> CBD = 103.44 ± 11.97 (14)	Jam -> CBD = 12.45 ± 0.86 (14)	Jam -> CBD = 0.12 ± 0.009 (13)	Jam -> CBD = 4.98 ± 0.37 (13)	Jam -> CBD = 0.94 ± 0.008 (12)	Jam -> CBD = 2591.02 ± 96.23 (14)	Jam -> CBD = 10001.65 ± 874.50 (14)	Jam -> CBD = 0.32 ± 0.02 (13)
		CBD -> Jam = 0.69 ± 0.07 (14)	CBD -> Jam = 21.03 ± 1.16 (13)	CBD -> Jam = 4.95 ± 0.84 (14)	CBD -> Jam = 0.18 ± 0.03 (14)	CBD -> Jam = 1.56 ± 0.12 (12)	CBD -> Jam = 103.32 ± 8.06 (13)	CBD -> Jam = 12.97 ± 1.31 (14)	CBD -> Jam = 0.11 ± 0.006 (13)	CBD -> Jam = 4.78 ± 0.49 (13)	CBD -> Jam = 0.96 ± 0.02 (14)	CBD -> Jam = 2810.01 ± 130.76 (14)	CBD -> Jam = 14542.86 ± 1956.72 (14)	CBD -> Jam = 0.33 ± 0.02 (14)
		One-way ANOVA	One-way ANOVA	One-way ANOVA	One-way ANOVA	One-way ANOVA	One-way ANOVA	One-way ANOVA	One-way ANOVA	One-way ANOVA	One-way ANOVA	One-way ANOVA	One-way ANOVA	One-way ANOVA
		p = 0.0820	p = 0.1596	p = 0.1833	p = 0.7446	p = 0.4803	p = 0.9937	p = 0.2346	p = 0.4641	p = 0.4584	p = 0.1282	p = 0.4600	p = 0.0468	p = 0.4371
		F(3, 47) = 2.375	F(3,45) = 1.806	F(3, 47) = 1.684	F(3, 54) = 0.4126	F(3, 42) = 0.8387	F(3, 48) = 0.02761	F(3, 47) = 1.471	F(3, 43) = 0.8699	F(3, 43) = 0.8812	F(3, 45) = 1.995	F(3, 48) = 0.8763	F(3, 47) = 2.861	F(3, 47) = 0.9230
	Dark	Significant effect between CBD vs CBD to Jam	No significant effect	No significant effect	No significant effect	No significant effect	No significant effect	No significant effect	Significant effect between Jam vs CBD / CBD vs CBD to Jam	Significant effect between Jam vs CBD	Significant effect between Jam vs CBD	No significant effect	No significant effect	No significant effect
		Jam = 2.59 ± 0.28 (11)	Jam = 31.26 ± 2.76 (10)	Jam = 24.08 ± 3.22 (11)	Jam = 0.12 ± 0.009 (11)	Jam = 4.61 ± 0.34 (10)	Jam = 93.57 ± 6.70 (11)	Jam = 40.25 ± 2.23 (11)	Jam = 0.11 ± 0.004 (9)	Jam = 15.46 ± 1.15 (10)	Jam = 0.97 ± 0.01 (11)	Jam = 3663.17 ± 85.82 (11)	Jam = 40663.91 ± 4402.72 (10)	Jam = 0.47 ± 0.01 (11)
		CBD = 2.85 ± 0.31 (14)	CBD = 30.93 ± 2.63 (14)	CBD = 20.92 ± 3.25 (14)	CBD = 0.14 ± 0.01 (13)	CBD = 6.72 ± 0.60 (14)	CBD = 104.24 ± 4.96 (13)	CBD = 41.77 ± 2.85 (14)	CBD = 0.15 ± 0.01 (13)	CBD = 22.52 ± 2.00 (14)	CBD = 1.08 ± 0.04 (14)	CBD = 3243.98 ± 195.37 (14)	CBD = 30726.80 ± 2864.64 (13)	CBD = 0.42 ± 0.02 (14)
		Jam -> CBD = 2.56 ± 0.24 (13)	Jam -> CBD = 33.60 ± 2.29 (14)	Jam -> CBD = 25.23 ± 3.00 (14)	Jam -> CBD = 0.13 ± 0.02 (14)	Jam -> CBD = 5.66 ± 0.55 (14)	Jam -> CBD = 83.63 ± 3.72 (14)	Jam -> CBD = 41.90 ± 1.64 (14)	Jam -> CBD = 0.13 ± 0.009 (14)	Jam -> CBD = 18.97 ± 1.85 (14)	Jam -> CBD = 1.00 ± 0.008 (12)	Jam -> CBD = 3293. 64 ± 132. 35 (14)	Jam -> CBD = 39397.94 ± 2957.22 (13)	Jam -> CBD = 0.42 ± 0.02 (14)
		CBD -> Jam = 1.87 ± 0.14 (14)	CBD -> Jam = 29.43 ± 3.51 (14)	CBD -> Jam = 15.86 ± 2.11 (14)	CBD -> Jam = 0.14 ± 0.01 (14)	CBD -> Jam = 6.03 ± 0.59 (13)	CBD -> Jam = 92.74 ± 7.22 (14)	CBD -> Jam = 40.67 ± 2.28 (14)	CBD -> Jam = 0.11 ± 0.003 (10)	CBD -> Jam = 16.70 ± 1.49 (13)	CBD -> Jam = 1.02 ± 0.02 (14)	CBD -> Jam = 3398.26 ± 133.99 (14)	CBD -> Jam = 44790.25 ± 5153.09 (14)	CBD -> Jam = 0.41 ± 0.02 (14)
		One-way ANOVA	One-way ANOVA	One-way ANOVA	One-way ANOVA	One-way ANOVA	One-way ANOVA	One-way ANOVA	One-way ANOVA	One-way ANOVA	One-way ANOVA	One-way ANOVA	One-way ANOVA	One-way ANOVA
		p = 0.0358	p = 0.7617	p = 0.1088	p = 0.6632	p = 0.0941	p = 0.0990	p = 0.9484	p = 0.0012	p = 0.0345	p = 0.0294	p = 0.2438	p = 0.0889	p = 0.1114
		F(3, 48) = 3.089	F(3.48) = 0.3886	F(3, 49) = 2.127	F(3, 48) = 0.5310	F(3, 47) = 2.256	F(3, 48) = 2.210	F(3, 49) = 0.1192	F(3, 42) = 6.357	F(3, 47) = 3.126	F(3, 47) = 3.264	F(3, 49) = 1.435	F(3, 46) = 2.309	F(3, 49) = 2.107
